# A high-throughput approach to identify reproductive toxicants among environmental chemicals using an *in vivo* evaluation of gametogenesis in budding yeast *Saccharomyces cerevisiae*

**DOI:** 10.1101/2022.01.25.477777

**Authors:** Ravinder Kumar, Ashwini Oke, Beth Rockmill, Matthew de Cruz, Rafael Verduzco, Xavier W. Madeira, Dimitri P. Abrahamsson, Joshua F. Robinson, Patrick Allard, Tracey J. Woodruff, Jennifer C. Fung

## Abstract

**Background:** Environmental chemical exposures are likely making important contributions to current levels of infertility and its increasing incidence. Yet the US produces high volumes of industrial chemicals for which there is limited data on their potential human reproduction toxicity. Current assays typically used in policy and regulatory settings involve costly and time-consuming whole-animal rodent tests which limit the rapidity with which one can assess the thousands of chemicals yet to be tested.

**Objective:** Our aim was to develop a fast and reliable strategy to evaluate a large number of chemicals for reproductive toxicity by developing a high-throughput toxicity assessment using the yeast *S. cerevisiae.*

**Methods:** Yeast are chronically exposed to each environmental chemical at two doses, 30 μM and 100 μM, in a 96-well plate-based format throughout gametogenesis. Non-gametes are removed and chemicals are washed away before gamete viability is measured using absorbance at 600 nm to produce growth curves. The difference in time at half-maximal saturation with and without exposure is used to determine the extent of reproductive toxicity.

**Results:** We validated our assay using bisphenol A (BPA), a well-established mammalian reproductive toxicant. We find that BPA in yeast has similar detrimental effects in meiosis as shown in worms and mammals. Competition assays with BPA analogs reveal that two of out of 19 BPA analogs examined (bisphenol E and 17β-estradiol) show synergistic effects with BPA at doses tested and none show antagonistic effects. Out of 179 additional environmental chemicals, we designated 57 chemicals as reproductively toxic. Finally, by comparing chemicals in our cohort that have been evaluated for reproductive toxicity in mammalian studies, we find a statistically significant association between toxic chemicals in yeast and mammals.

**Conclusion:** We show that a high-throughput assay using yeast may be a useful approach for rapidly and reliably identifying chemicals that pose a reproductive risk.
