## Supplemental Table 1 for "A high-throughput approach to identify reproductive toxicants among environmental chemicals using an *in vivo* evaluation of gametogenesis in budding yeast *Saccharomyces cerevisiae*"

### Sheet: all
Excel Table S1
Barcode	Chemical Name	CAS #	Supplier	Catalog #	Purity (%)	Chemical Category	Flame retardant	Plastics	Industrial	Pesticide/Herbicides	Food Additives	Pharmaceuticals	Cosmetics	Flavorants Odorants	Tobacco/ Nicotine Delivery systems	Cleaners	Use Category	Avg_hMax_30	Avg_shift_30	Avg_viable_30	Num_replicates_30	tTest_p_30	Avg_hMax_100	Avg_shift_100	Avg_viable_100	Num_replicates_100	tTest_p_100	Avg_mitotic_shift_30	tTest_mitotic_30	Avg_mitotic_shift_100	tTest_mitotic_100	HitCategory
B119	Bisphenol E (BPE)	2081-08-5	Sigma-Aldrich	04487-100MG	≥ 98	Bisphenol	0	1	0	0	0	0	0	0	0	0	plasticizer	29.8883	6.13333	0.206416	12	1.61599e-07	33.3575	9.6025	0.0806891	12	1.09196e-09	0.136667	0.000334146	0.75	3.86937e-09	Meiotic
B165	Bisphenol F (4,4-BPF)	620-92-8	Sigma-Aldrich	51453-100MG	≥ 98	Bisphenol	0	1	0	0	0	0	0	0	0	0	plasticizer	27.7167	4.45167	0.369658	6	0.000257696	30.985	7.72	0.134773	6	9.83666e-17	0.0816667	0.406132	0.396667	0.000136384	Meiotic
B206	4-(2-phenylpropan-2-yl)phenol (HPP)	599-64-4	Sigma-Aldrich	C87800-100G	99	Bisphenol	0	1	0	0	0	0	0	0	0	0	plasticizer	25.3967	1.56167	0.630057	6	0.00596082	46	22.165	0.00246684	6	6.6046e-68	0.701667	0.00945687	20.485	7.87814e-25	Both
B208	Bisphenol PH (BPPH)	24038-68-4	Sigma-Aldrich	56528-100MG	≥ 99	Bisphenol	0	1	0	0	0	0	0	0	0	0	plasticizer	46	21.685	0.00246684	12	3.33919e-43	44.5462	20.4108	0.0311107	13	3.45026e-09	20.29	2.85635e-46	20.29	2.85635e-46	Both
B234	Bisphenol-F DiGlydicyl Ether (BFDGE)	2095-03-6	Sigma-Aldrich	18443-250MG	≥ 95	Bisphenol	0	1	0	0	0	0	0	0	0	0	plasticizer	24.915	1.08	0.738628	6	0.00386005	26.025	2.19	0.503371	6	1.30056e-08	0.736667	6.11317e-05	5.27	6.64134e-05	Both
B238	Bisphenol Z (BPZ)	843-55-0	Sigma-Aldrich	77923-100MG	≥ 99	Bisphenol	0	1	0	0	0	0	0	0	0	0	plasticizer	46	21.895	0.00246684	6	1.3548e-36	46	21.895	0.00246684	6	1.3548e-36	20.13	1.13072e-14	20.13	1.13072e-14	Both
B248	Bisphenol-A DiGlycidyl Ether (BADGE)	1675-54-3	Sigma-Aldrich	15138-500MG-F	≥ 95	Bisphenol	0	1	0	0	0	0	0	0	0	0	plasticizer	24.335	0.23	0.82201	6	0.715534	24.99	0.885	0.690947	6	0.183413	1.00167	1.19291e-10	6.525	0.000149871	Mitotic
B254	Bisphenol S (BPS)	80-09-1	Sigma-Aldrich	43034-100MG	≥ 98	Bisphenol	0	1	0	0	0	0	0	0	0	0	plasticizer	22.93	-0.085	1.18438	6	0.973725	23.265	0.25	1.06211	6	0.505689	0.055	0.0923627	0.03	0.455445	None
B352	HydroQ	123-31-9	Sigma-Aldrich	H3660-5G	99-100.5	Bisphenol	0	1	0	0	0	0	0	0	0	0	plasticizer	20.715	-2.395	2.0831	6	0.000164957	27.41	4.3	0.364361	6	0.000193242	0.103333	0.0818977	0.198333	0.00355102	Meiotic
B428	Bisphenol C (BPC)	14868-03-2	Sigma-Aldrich	68118-100MG	≥ 99	Bisphenol	0	1	0	0	0	0	0	0	0	0	plasticizer	38.1933	15.1783	0.0275328	6	0.000258398	46	22.985	0.00246684	6	5.11479e-32	1.29833	0.00127027	21.67	8.79214e-06	Both
B699	Bisphenol AP (BPAP)	1571-75-1	Sigma-Aldrich	38753-100MG	≥ 99	Bisphenol	0	1	0	0	0	0	0	0	0	0	plasticizer	42.1483	17.6233	0.0109274	6	8.33804e-05	46	21.475	0.00246684	6	1.58999e-30	9.02333	0.00272406	20.13	1.13072e-14	Both
B738	Bisphenol F (2,2-BPF)	246702-9	Sigma-Aldrich	B46808-1G	98	Bisphenol	0	1	0	0	0	0	0	0	0	0	plasticizer	23.5717	0.556667	1.13897	6	0.461364	24.7	1.685	0.751869	6	0.0184254	0.205	9.12516e-06	0.566667	2.07981e-06	Meiotic
B740	17beta estradiol	50-28-2	Sigma-Aldrich	E8875-250MG	≥ 98	Bisphenol	0	1	0	0	0	0	0	0	0	0	plasticizer	25.4467	1.34167	0.614428	6	0.0097588	25.7033	1.59833	0.570428	6	0.00463366	1.455	4.31759e-11	1.91333	2.26497e-07	Both
B797	Bisphenol B (BPB)	77-40-7	Sigma-Aldrich	50877-100MG	≥ 98	Bisphenol	0	1	0	0	0	0	0	0	0	0	plasticizer	37.645	14.63	0.0561453	6	0.00283822	46	22.985	0.00246684	6	1.39599e-53	0.86	5.89888e-06	22.2467	4.61298e-07	Both
B801	Benzyl 4-hydroxybenzoate (PHBB)	94-18-8	Sigma-Aldrich	07389-100MG	≥ 98	Bisphenol	0	1	0	0	0	0	0	0	0	0	plasticizer	26.04	2.68	0.505583	6	2.40326e-05	46	22.64	0.00246684	6	2.36814e-33	1.95333	2.34557e-06	20.095	1.47398e-28	Both
B897	Bisphenol P (BPP)	2167-51-3	Sigma-Aldrich	94971-100MG	≥ 99	Bisphenol	0	1	0	0	0	0	0	0	0	0	plasticizer	23.2933	0.183333	1.13183	6	0.829681	23.2433	0.133333	1.11024	6	0.853393	0.17	0.00193304	-0.0766667	0.0468067	None
B902	Tetramethyl Bisphenol A (TMBPA)	5613-46-7	Sigma-Aldrich	450502-25G	98	Bisphenol	0	1	0	0	0	0	0	0	0	0	plasticizer	27.9233	4.56333	0.302185	6	8.54393e-13	28.7633	5.40333	0.241197	6	1.1714e-13	0.615	0.00338277	3.51667	0.00105984	Both
B911	Diphenyl Sulfone	127-63-9	Sigma-Aldrich	P35359-100G	97	Bisphenol	0	1	0	0	0	0	0	0	0	0	plasticizer	23.995	0.16	0.910049	6	0.813081	24.5383	0.703333	0.776644	6	0.263432	0.245	0.000253634	0.318333	0.00113437	None
B959	Bisphenol AF (BPAF)	1478-61-1	Sigma-Aldrich	90477-100MG	≥ 99	Bisphenol	0	1	0	0	0	0	0	0	0	0	plasticizer	46	22.89	0.00246684	6	2.58301e-37	46	22.89	0.00246684	6	2.58301e-37	4.77333	0.0685896	20.7733	1.46727e-30	Both
H113	Tetracosane, 2,6,10,15,19,23-hexamethyl	111-01-3	Sigma-Aldrich	PHR1417-1G	97.8	Other	0	0	1	1	0	0	1	0	0	0	phamaceutical, cosmetics	19.8883	-0.0866667	2.56624	6	0.767074	19.9367	-0.0383333	2.53028	6	0.891591	-0.157778	0.530424	-0.0977778	0.687842	None
H121	DMSO1	67-68-5	Sigma-Aldrich	472301	≥99.9	Other	0	1	1	1	1	1	0	1	0	0	industrial, phamaceutical, cosmetics	23.6917	0.101667	0.930693	6	0.558706	23.4167	-0.175	1.00028	6	0.277848	0.0433333	0.949592	-0.02	0.97548	None
H123	Tebuthiuron	34014-18-1	Sigma-Aldrich	45671	99.7	Other	0	0	0	1	0	0	0	0	0	0	pesticide	22.7	-0.415	1.22712	6	0.316276	23.3933	0.278333	1.03276	6	0.579877	0.111667	0.840518	0.44	0.356439	None
H127	Methanol	67-56-1	Sigma-Aldrich	34860	≥99.9	Other	0	1	1	1	1	0	1	0	0	0	industrial	24.88	-0.005	0.680571	6	0.989843	25.12	0.235	0.646681	6	0.588992	0.085	0.900314	-0.1	0.872202	None
H133	Cresyl diphenyl phosphate (CDP)	26444-49-5	Synthonix	CNC #249452256/32957	95	organophosphate ethers	1	1	0	0	0	0	0	0	0	0	plasticizer, flame retardant	24.0433	-0.0266667	0.851313	6	0.885123	23.97	-0.1	0.870543	6	0.713175	0.00166667	0.997425	0.0533333	0.850785	None
H134	Tris(3-chloropropyl) phosphate (TCiPP) (TCPP)	26248-87-3	AccuStandard	PFRS-010S	86	organophosphate ethers	1	0	0	0	0	0	0	0	0	0	flame retardant, cosmetics, pesticide, cleane	21.6214	0.107857	1.87837	14	0.0623039	22.135	0.622143	1.76907	14	0.312954	-0.0333333	0.860148	0.0383333	0.854623	None
H142	2-ethylhexyl-2,3,4,5-tetrabromobenzoate (EH-TBB)	183658-27-7	AsisChem Inc.	CNC 514508593/ASIS-0001	95	Other	1	0	0	0	0	0	0	0	0	0	flame retardant	24.0179	2.63643	1.41553	14	0.242281	20.5093	-0.871429	3.59047	14	0.134192	-0.07	0.829533	-0.0366667	0.919554	None
H153	Cyproconazole	94361-06-5	Sigma-Aldrich	46068	≥98	Other	0	0	0	1	0	0	0	0	0	0	pesticide	38.7125	16.6425	0.023693	12	4.66874e-09	40.354	18.08	0.0246444	15	1.39964e-09	18.68	2.23821e-14	18.68	2.23821e-14	Both
H154	Gen-X Undecafluoro-2-methyl-3-oxahexanoic acid	13252-13-6	SynQuest Lab	2121-3-13	97	PFAS	0	1	1	0	0	0	0	0	0	0	industrial	23.2483	0.156667	1.14634	6	0.862557	22.9933	-0.101667	1.22157	6	0.913188	0.15	0.830027	0.183333	0.775135	None
H157	Hydroxyurea	127-07-1	Sigma-Aldrich	H8627	98	Other	0	0	0	0	0	1	0	0	0	0	phamaceutical	24.1217	0.331667	0.846421	6	0.410245	24.0283	0.238333	0.85287	6	0.32521	0.06	0.914884	0.161667	0.77126	None
H16	Butylparaben	94-26-8	Sigma-Aldrich	PHR1022	99.9	Paraben	0	0	0	1	1	0	1	0	0	0	cleaner, cosmetics, food additive	21.7665	0.311154	1.71958	26	0.934745	22.5727	1.11731	1.54107	26	0.179376	0.42	0.0077465	1.09333	3.17984e-10	None
H165	Acetyl cedrene (Methyl cedryl ketone)	32388-55-9	Sigma-Aldrich	77248-100MG	75.4	Other	0	1	0	0	0	0	1	0	0	0	odorant	20.15	-0.455	2.4086	6	0.184603	20.3233	-0.281667	2.28138	6	0.265862	-0.258889	0.324985	-0.294444	0.342271	None
H166	Phosmet	732-11-6	Sigma-Aldrich	36195-100MG	99.8	Other	1	0	0	1	0	0	0	0	0	0	pesticide	19.205	-0.79	3.17951	6	0.302761	18.7617	-1.23333	3.63094	6	0.135679	-1.74333	0.280207	-0.916667	0.568128	None
H17	Dichloran	99-30-9	Sigma-Aldrich	D67820	96	Other	0	0	0	1	0	1	0	0	0	0	pesticide, industrial	22.2938	0.329048	1.47054	21	0.408668	22.8586	0.89381	1.33134	21	0.0791046	1.12333	0.0106484	1.25	0.00210542	None
H174	Tris(1-chloro-2-propyl) phosphate (TCiPP)	13674-84-5	Sigma-Aldrich	32952	96-104	organophosphate ethers	1	1	1	0	0	0	0	0	0	0	flame retardant	23.8422	0.362222	1.02873	9	0.270995	25.4111	1.93111	0.643375	9	0.00185968	-0.0133333	0.953545	0.0466667	0.852592	Meiotic
H183	Methoxyfenozide	161050-58-4	Sigma-Aldrich	32507	99.8	Other	0	0	0	1	0	0	0	0	0	0	pesticide	24.602	0.044	0.739372	5	0.856663	24.6517	-0.0233333	0.723291	6	0.935998	-0.055	0.892619	0.316667	0.556671	None
H193	4-(4-Hydroxy-4-methylpentyl)cyclohex-3-ene-1-carbaldehyde (Lyral)	31906-04-4	Sigma-Aldrich	95594-100MG-F	≥97	Other	0	1	1	0	0	0	1	0	0	0	odarant, cosmetics, cleaners	20.19	-0.5	2.35882	6	0.0560852	20.43	-0.26	2.21083	6	0.277497	-0.0844444	0.754292	-0.112222	0.67637	None
H200	Triphenyl phosphate (TPHP)	115-86-6	Sigma-Aldrich	241288	99	organophosphate ethers	1	1	1	0	0	0	1	0	0	0	flame retardant, plasticizer	24.245	0.065	0.80824	6	0.853793	23.842	-0.272	0.89374	5	0.275604	0.0983333	0.869038	0.531667	0.366661	None
H202	Propanol, oxybis	25265-71-8	Sigma-Aldrich	D215554-25G	99	Other	0	1	1	1	0	0	1	0	0	0	plasticizer, cosmetics, industrial	20.385	-0.075	2.281	6	0.862141	20.4033	-0.0566667	2.23464	6	0.85076	-0.0783333	0.497664	-0.0316667	0.665214	None
H203	Perfluorooctanoic acid (PFOA)	335-67-1	Sigma-Aldrich	171468	95	PFAS	1	1	1	0	0	0	0	0	0	0	industrial	21.7367	-0.254	1.7776	15	0.656869	22.5693	0.578	1.4734	15	0.401471	0.126667	0.136543	0.185	0.086287	None
H204	Endosulfan	115-29-7	Sigma-Aldrich	32015-250MG	98.4 alpha + beta	Other	0	0	0	1	0	0	0	0	0	0	pesticide	27.2067	2.98667	0.384889	6	0.000328087	37.205	12.985	0.0447091	6	0.00122722	0.72	2.42403e-09	18.89	3.71853e-24	Both
H209	perfluorodecanoic acid	335-76-2	Sigma-Aldrich	177741-5G	98	PFAS	0	1	1	0	0	0	0	0	0	0	industrial	23.0133	-0.14	1.14762	9	0.716152	23.3878	0.234444	1.03162	9	0.540711	0.143333	0.112916	-0.416667	0.000105533	None
H211	Dimethyl hydrogen phosphite	868-85-9	Sigma-Aldrich	D178454	98	Other	1	0	0	0	0	0	0	0	0	0	flame retardant, industrial	24.19	0.185	0.927155	6	0.859429	24.3883	0.383333	0.884025	6	0.714385	-0.0983333	0.655487	0.0583333	0.742161	None
H22	Trimethyl phosphate (TMP)	512-56-1	Sigma-Aldrich	241024	≥99	organophosphate ethers	1	0	1	0	0	0	0	0	0	0	industrial, flame retardant	22.2617	-0.563333	1.38634	6	0.343109	22.8467	0.0216667	1.20912	6	0.975955	0.065	0.723102	0.0433333	0.788354	None
H23	Triflumizole	68694-11-1	Sigma-Aldrich	32611	99.8	Other	0	0	0	1	0	0	0	0	0	0	pesticide	31.23	10.4157	0.669092	7	0.0411428	34.276	12.908	0.0567595	5	1.05317e-11	18.89	3.71853e-24	18.89	3.71853e-24	Both
H231	Nordihydroguaiaretic acid	500-38-9	Sigma-Aldrich	74540-1G	≥97	Bisphenol	0	1	0	0	1	0	1	0	0	0	phamaceutical	18.1383	-3.06667	4.24785	6	0.000690788	41.5517	20.3467	0.0145383	6	0.000130899	0.0983333	0.640371	2.555	0.000286401	Both
H236	Retinoic Acid (all-trans-retinoic acid, RA)	302-79-4	Sigma-Aldrich	R2625	≥98	Other	0	0	0	0	0	1	1	0	0	0	pharmaceutical	21.7311	-0.898889	1.59927	9	0.0404779	21.5156	-1.11444	1.75677	9	0.0681128	-0.135	0.676404	-0.506667	0.110868	None
H237	Perfluorohexanoic acid	307-24-4	TCI America, Inc.	CNC #310392917/ U0067	90	PFAS	0	0	1	0	0	0	0	0	0	0	industrial	24.095	0.09	0.930244	6	0.926925	23.805	-0.2	0.949596	6	0.785202	-0.0216667	0.924094	-0.0283333	0.909424	None
H242	1,1,2-Trichloroethane	79-00-5	Sigma-Aldrich	46262-5ML	99.8	Other	0	1	1	1	0	0	0	0	0	0	industrial	20.0783	-0.246667	2.45479	6	0.477627	20.3917	0.0666667	2.24192	6	0.807366	-0.345	0.333039	-0.373333	0.283703	None
H252	Tetraconazole	112281-77-3	Sigma-Aldrich	37087	98.1	Other	0	0	1	1	0	0	0	0	0	0	pesticide, phamaceutical	43.3978	21.0411	0.0086734	9	2.13285e-07	46	23.6663	0.00246684	8	1.79143e-78	19	1.8307e-22	19	1.8307e-22	Both
H260	Tetradonium bromide (Myristyltrimethylammonium bromide)	1119-97-7	Sigma-Aldrich	T4762	≥99	QAC	0	1	0	1	0	0	1	0	0	0	Industrial	46	22.562	0.00246684	5	1.3821e-44	44.742	21.304	0.0045992	5	3.64691e-05	19.224	1.15945e-20	19.165	1.15945e-20	Both
H262	Pyriproxifen	95737-68-1	Sigma-Aldrich	34174	98.4	Other	0	0	0	1	0	0	0	0	0	0	pesticide	22.9283	0.128333	1.24369	6	0.869103	23.8367	1.03667	0.96209	6	0.199896	0.0533333	0.3445	0.055	0.346263	None
H266	Bis(2-ethylhexyl) phosphate	298-07-7	Sigma-Aldrich	237825	97	organophosphate ethers	0	1	0	0	0	0	0	0	0	0	industrial, cleaner	23.1814	0.659286	1.11366	14	0.172718	24.1179	1.59571	0.869148	14	0.000740154	0.045	0.88073	0.311667	0.301036	Meiotic
H272	Propanol, 1(or 2)-(2-methoxymethylethoxy)-, acetate	88917-22-0	Sigma-Aldrich	406562-250ML	99	Phthalate	0	1	0	0	0	0	0	0	0	0	industrial, phamaceutical, cosmetics	19.9617	-0.698333	2.52839	6	0.0610499	20.0067	-0.653333	2.48031	6	0.028915	-0.0883333	0.809147	2.86667	0.408146	None
H277	Benzyldimethyldodecylammonium chloride	139-07-1	Sigma-Aldrich	13380	99	QAC	0	1	1	1	0	0	1	0	0	0	Industrial	43.8756	19.1711	0.00966988	9	3.00118e-07	44.9864	20.3773	0.00658604	11	1.63899e-10	19.44	3.67109e-25	19.44	3.67109e-25	Both
H286	1,2-Benzisothiazolin-3-one	2634-33-5	Sigma-Aldrich	75169-100MG	≥98	Other	0	1	1	1	0	0	1	0	0	1	cleaner	21.2533	-0.256667	1.78575	6	0.421982	37.7025	16.4925	0.0359212	4	0.00973081	11.7356	0.00024934	20.5867	3.84005e-30	Both
H288	4-(1,1,3,3-Tetramethylbutyl)phenol	140-66-9	Sigma-Aldrich	442858	99.4	Bisphenol	0	1	1	0	1	0	0	0	0	0	food additive	21.8267	-0.0333333	1.57804	6	0.48311	46	24.14	0.00246684	6	2.11722e-11	-1.26833	0.425238	18.315	1.15587e-07	Both
H289	1,1-Dichloroethane	75-34-3	Sigma-Aldrich	36967-1G	99.2	Other	0	0	1	0	0	0	0	0	0	0	industrial	23.22	-3.335	1.05613	6	0.377446	22.3417	-4.21333	1.35218	6	0.222158	-0.143333	0.648891	-0.0677778	0.842024	None
H295	Temephos	3383-96-8	Sigma-Aldrich	31526	95.5	Other	0	0	0	1	0	1	0	0	0	0	pesticide	25.6629	2.48714	0.763503	7	0.162875	23.4733	0.0483333	0.988669	6	0.0487612	0.0366667	0.929213	0.045	0.89811	None
H301	tert-Butylhydroquinone	1948-33-0	Sigma-Aldrich	07293-100MG	≥98	Other	0	1	0	1	1	1	1	0	0	1	food additive	21.5633	-5.74167	1.64297	6	0.0577073	28.6817	1.37667	0.261341	6	0.628767	3.09	2.96373e-05	5.66833	2.61762e-07	Mitotic
H302	Propanol, [2-(2-butoxymethylethoxy)methylethoxy]	55934-93-5	Sigma-Aldrich	438871-1L	90	Other	0	0	0	1	0	0	1	0	0	0	industrial	20.28	-0.18	2.31539	6	0.584124	20.255	-0.205	2.34562	6	0.594357	-0.110833	0.218203	-0.0266667	0.370589	None
H304	Ethylhexyl diphenyl phosphate (EDP, DPEHP)	1241-94-7	AstaTech, Inc.	CNC #249454037/ 34064	95	organophosphate ethers	1	1	1	0	0	0	0	0	0	0	plasticizer, flame retardant	23.5717	-0.398333	0.971579	6	0.248373	24.165	0.195	0.820133	6	0.317828	0.01	0.971771	0.128333	0.609001	None
H309	Dimethoate	60-51-5	Sigma-Aldrich	45449-100MG	99.8	Other	1	0	0	1	0	0	0	0	0	0	pesticide	21.695	-0.015	1.71552	6	0.986723	22.0717	0.361667	1.54636	6	0.668301	-1.935	0.232901	-1.835	0.259082	None
H312	tri-p-tert-butylphenyl phosphate (ttBPP)	78-33-1	Sigma-Aldrich	S356336	N/A	organophosphate ethers	1	1	0	0	0	0	0	0	0	0	flame retardant, plasticizer, industrial	22.83	0.31	1.16643	3	0.288925	23.5533	1.03333	0.96385	3	0.0109885	-0.346667	0.107879	-0.418333	0.0685759	None
H313	Diazinon	333-41-5	Sigma-Aldrich	45428	98.2	Other	0	0	0	1	0	0	0	0	0	0	pesticide	25.29	0.615	0.639363	6	0.325894	25.26	0.585	0.664356	6	0.448872	-0.00166667	0.985293	0.238333	0.205552	None
H319	Dimethyl phosphate (mono & di)	813-78-5	Sigma-Aldrich	CDS014665	≤100	organophosphate ethers	1	0	0	1	0	0	0	0	0	0	pesticide	24.562	0.518	0.74343	5	0.17916	24.1933	0.123333	0.823312	6	0.754923	-0.005	0.987813	0.15	0.656606	None
H320	Acetazolamide	59-66-5	Sigma-Aldrich	97582	≥99	Other	0	0	0	0	0	1	0	0	0	0	phamaceutical	22.96	-0.245	1.12971	6	0.39165	23.1633	-0.0416667	1.07669	6	0.898692	0.0383333	0.929716	-0.0416667	0.926588	None
H332	Dinoseb	88-85-7	Sigma-Aldrich	45453-100MG	99.9	Other	0	1	0	1	0	1	0	0	0	0	pesticide	20.0883	0.113333	2.4336	6	0.694115	46	26.025	0.00246684	6	8.19109e-19	1.17222	0.00045276	11.0967	0.000103436	Both
H335	Benzylhexadecyldimethylammonium chloride	122-18-9	Sigma-Aldrich	B4136	97	QAC	0	0	1	1	0	1	1	0	0	1	Industrial	26.9556	4.58556	1.08752	18	0.0728514	37.1613	14.3487	0.279346	15	2.4329e-05	0.185556	0.300312	7.94556	0.0305397	Both
H35	Ethylene glycol	107-21-1	Sigma-Aldrich	900631	99.2	Other	0	1	1	1	0	0	1	0	0	0	industrial, tobacconicontine delivery	24.8067	-0.0783333	0.691293	6	0.789702	24.61	-0.275	0.731065	6	0.40151	0.126667	0.695772	0.13	0.681483	None
H352	Permethrin	52645-53-1	Sigma-Aldrich	45614	98.3 trans + cis	Other	1	0	0	1	0	1	1	0	0	0	pesticide, phamaceutical	22.4666	0.304	1.56279	35	0.39507	23.0486	0.884857	1.40179	35	0.0647007	-0.0366667	0.903377	0.0891667	0.781114	None
H354	Parathion-methyl	298-00-0	Sigma-Aldrich	36187	99.5	Other	1	0	0	1	0	0	0	0	0	0	pesticide	22.5325	0.0525	1.28506	12	0.361959	23.8318	1.37636	0.957394	11	0.00668617	0.211667	0.666726	0.335	0.545749	None
H355	tert-butylphenyl diphenyl phosphate (BPDP)	56803-37-3	BOC Sciences	CNC #443672082/ 56803-37-3	75	organophosphate ethers	1	1	0	0	0	0	0	0	0	0	plasticizer, flame retardant	22.3933	0.278667	1.53395	15	0.73793	22.752	0.637333	1.37428	15	0.36721	-0.301667	0.0128011	-0.298333	0.0104849	None
H365	Cycloate	1134-23-2	Sigma-Aldrich	45408-250MG	99.8	Other	0	0	0	1	0	0	0	0	0	0	pesticide	19.9883	-0.00666667	2.53511	6	0.649882	19.7967	-0.198333	2.65877	6	0.993496	-1.52833	0.34054	-1.48	0.356876	None
H37	Methylbenzethonium chloride	25155-18-4	Sigma-Aldrich	M7379	≥98	QAC	0	0	0	1	0	0	1	0	0	0	Industrial	43.28	19.8133	0.016108	9	2.89056e-06	43.9244	20.4578	0.00854411	9	2.46106e-07	18.97	1.90307e-13	18.97	1.90307e-13	Both
H370	Monobutyl phthalate (MBP)	131-70-4	Sigma-Aldrich	75958	97-103	Phthalate	0	0	0	0	0	0	0	0	0	0	plasticizer	22.3667	0.431667	1.51245	6	0.682216	22.915	0.98	1.21667	6	0.224544	-0.025	0.92817	0.25	0.347723	None
H374	Propylparaben	94-13-3	Sigma-Aldrich	P53357-5G	≥99	Paraben	0	1	1	1	1	1	1	0	1	0	food additive, cosmetics, phamaceuticals	21.688	0.34	1.61342	10	0.209309	21.913	0.565	1.53388	10	0.0967802	0.0133333	0.951085	0.567333	0.022787	None
H375	Chlorpropham	101-21-3	Sigma-Aldrich	45393	99.4	Other	1	0	0	1	0	1	0	0	0	0	pesticide	22.3756	0.112222	1.3985	9	0.837346	21.61	-0.653333	1.65497	9	0.137102	0.376667	0.195572	5.79333	0.0001051	Mitotic
H378	Pyraclostrobin	175013-18-0	Sigma-Aldrich	33696	99.9	Other	0	0	0	1	0	0	0	0	0	0	pesticide	45.055	20.8912	0.0044585	8	7.34046e-09	44.1811	19.8311	0.00709201	9	4.44058e-08	1.45556	3.04009e-05	2.06	6.64673e-08	Both
H38	2,2-4,4-Tetrabromodiphenyl ether (BDE-47)	5436-43-1	Sigma-Aldrich	91834-10MG	97	PBDE	1	0	0	0	0	0	0	0	0	0	fire retardant	21.46	-0.336667	1.7037	9	0.563937	21.0022	-0.794444	1.94628	9	0.0953066	-0.198333	0.148617	0.198333	0.151982	None
H385	Mono-2-Ethylhexyl phthalate (MEHP)	4376-20-9	Sigma-Aldrich	796832	97	Other	0	1	0	0	0	0	0	0	0	0	plasticizer	22.172	-0.202	1.44923	5	0.997562	22.1229	0.0985714	1.49732	7	0.943016	0.178333	0.403957	0.181667	0.356761	None
H388	N-Methylpyrolidone	872-50-4	Sigma-Aldrich	M79204	97	Other	0	1	1	1	0	1	1	0	0	0	industrial	23.2133	0.486667	1.0881	6	0.33555	23.1617	0.431667	1.09387	6	0.326916	0.005	0.986237	0.065	0.839362	None
H39	Fenhexamid	126833-17-8	Sigma-Aldrich	31713	99.3	Other	0	0	0	1	0	1	0	0	0	0	pesticide	21.2122	0.0322222	1.95637	9	0.962308	20.4444	-0.735556	2.21435	9	0.0719702	0.493333	0.158829	9.06333	3.11477e-05	Mitotic
H393	2-Phenylphenol	90-43-7	Sigma-Aldrich	P28263	99	Bisphenol	0	1	1	1	1	1	1	0	0	1	pesticide	24.7414	2.47643	0.745391	14	0.000180411	26.8993	4.63357	0.457152	14	2.53282e-06	0.22	0.0812997	0.681667	8.32259e-06	Meiotic
H399	1-Eicosanol	629-96-9	Sigma-Aldrich	234494-5G	98	Other	0	1	0	0	0	0	1	0	0	0	cosmetics	22.6117	-4.69333	1.24712	6	0.111519	22.6167	-4.68833	1.24068	6	0.111549	0.395	0.0639135	0.573333	0.39323	None
H4	Tribenuron methyl	101200-48-0	Sigma-Aldrich	46013	98.8	Other	0	0	0	1	0	1	0	0	0	0	pesticide	22.4667	-0.283333	1.35205	6	0.667909	22.4183	-0.33	1.37859	6	0.636757	-0.00333333	0.998584	0.0533333	0.901738	None
H40	trans-1,2- Dichloroethylene	156-60-5	Sigma-Aldrich	36969-1G	99.6	Other	0	1	0	0	0	0	0	0	0	0	industrial, cleaners	22.8	-5.01	1.17999	6	0.082887	22.8133	-4.99667	1.18307	6	0.0840045	-1.68667	0.298672	-1.675	0.300334	None
H400	Salicylic acid	69-72-7	Sigma-Aldrich	247588	≥99	Other	0	1	1	1	1	1	1	0	0	1	pharmaceutical, food additive	24.1617	0.0666667	0.904499	6	0.943712	22.87	0.12	1.15682	3	0.022087	-0.101667	0.55474	-0.0666667	0.707317	None
H401	4-Nitrophenol	100-02-7	Sigma-Aldrich	35836-1G	100	Other	0	0	0	1	0	1	1	0	0	0	industrial	20.31	-0.295	2.28965	6	0.24464	20.8333	0.228333	1.99759	6	0.425507	0.231111	0.529898	0.0666667	0.842825	None
H405	Thiabendazole	148-79-8	Sigma-Aldrich	45684	98.6	Other	0	0	0	1	0	1	1	0	0	1	pesticide	23.5033	-0.446667	0.987878	6	0.0186066	29.0856	4.63889	0.224138	9	1.40486e-13	-0.0116667	0.93131	0.593333	0.0202441	Meiotic
H406	Bisphenol A (BPA)	80-05-7	Sigma-Aldrich	239658	≥99	Bisphenol	1	1	1	0	1	1	0	0	0	0	plasticizer	26.1533	2.02333	0.498667	6	0.000745844	30.4883	6.35833	0.162128	6	3.03855e-05	0.196667	0.033326	0.62	2.74993e-06	Meiotic
H411	Caffeine	58-08-2	Sigma-Aldrich	C0750	≥99	Other	0	0	1	1	1	1	1	0	1	0	food additive, pharmaceuticals,	22.6283	-0.486667	1.25765	6	0.294037	23.01	-0.105	1.12434	6	0.7744	0.0916667	0.871711	0.158333	0.782965	None
H416	Oxamyl	23135-22-0	Sigma-Aldrich	36184	99.4	Other	0	0	0	1	0	0	0	0	0	0	pesticide pharmaceutical	21.0433	-3.05667	1.89863	6	1.84834e-06	20.31	-3.79	2.32222	6	2.81607e-06	0.218333	0.440261	0.68	0.00379306	None
H418	1-Nitronaphthalene	86-57-7	Sigma-Aldrich	103594-100G	99	Other	0	0	0	0	0	0	0	0	0	0	industrial	21.9017	0.0416667	1.58994	6	0.627401	21.69	-0.17	1.61076	6	0.319641	-1.69333	0.293962	-1.47167	0.35764	None
H42	Flusilazole	85509-19-9	Sigma-Aldrich	45753-100MG	100	Other	0	0	0	1	0	0	0	0	0	0	pesticide	30.9433	10.7933	0.138604	6	1.0048e-09	38.22	17.31	0.0195082	1		16.6967	1.42585e-07	20.8025	4.6832e-40	Both
H429	Prometon	1610-18-0	Sigma-Aldrich	45635	98.3	Other	0	0	0	1	0	1	0	0	0	0	pesticide	21.1844	-0.825556	3.01712	9	0.500589	21.802	0.366	1.60872	5	0.773395	-0.368333	0.0172914	-0.356667	0.0243012	None
H430	1-Bromopropane	106-94-5	Sigma-Aldrich	B78106	99	Other	0	0	1	0	0	0	0	0	0	0	industrial	25.1317	0.321667	0.644357	6	0.452832	25.1467	0.336667	0.659521	6	0.574325	0.191667	0.231257	0.27	0.169711	None
H435	Melamine	108-78-1	Sigma-Aldrich	M2659	99	Other	1	1	0	1	0	0	0	0	0	0	industrial, flame retardant	24.2833	0.253333	0.803295	6	0.613715	24.075	0.045	0.855712	6	0.93719	0.108889	0.849273	0.131111	0.817704	None
H439	Fenbuconazole	114369-43-6	Sigma-Aldrich	31654	99.9	Other	0	0	0	1	0	0	0	0	0	0	pesticide	36.605	12.71	0.0320021	6	6.18535e-08	44.0867	20.1917	0.0107487	6	7.97818e-05	19.395	1.23621e-17	19.07	1.23621e-17	Both
H450	Piperonyl butoxide	51-03-6	Sigma-Aldrich	45626	98.6	Other	0	0	0	1	0	1	1	0	0	0	pesticide, phamaceutical	23.1267	0.411667	1.08328	6	0.127664	23.225	0.508333	1.05189	6	0.0333877	-0.055	0.42539	-0.0766667	0.226493	None
H451	Fludioxonil	131341-86-1	Sigma-Aldrich	46102	≥97	Other	0	0	0	1	0	0	0	0	0	0	pesticide	25.1967	1.345	0.677641	6	0.219206	26.2383	2.38833	0.498719	6	0.0116753	1.59833	1.2368e-07	2.35167	8.11047e-06	Both
H453	Tripentyl phosphate (TPeP)	2528-38-3	TCI America, Inc.	CNC #310384708	90	organophosphate ethers	1	0	1	0	0	0	0	0	0	0	fkane retardant, plasticizer	22.2414	0.0664286	1.75039	14	0.622467	22.6713	0.54	1.51568	16	0.967262	0.0166667	0.937035	0.0633333	0.73124	None
H473	Malathion	121-75-5	Sigma-Aldrich	36143	99.2	Other	0	0	0	1	0	1	0	0	0	0	pesticide, phamaceutical	24.3483	0.208333	0.886938	6	0.838479	24.0533	-0.0883333	0.925688	6	0.920473	-0.24	0.00206962	-0.233333	0.00708035	None
H479	2,3-Dibromopropyl 2,4,6-tribromophenyl ether (TBP-DBPE)	35109-60-5	AccuStandard	FRS-044N	100	Other	1	0	0	0	0	0	0	0	0	0	flame retardant	22.33	-1.16	1.33864	3	0.0267252	21.8733	-1.61667	1.50721	3	0.00312638	-0.0883333	0.416686	0.346667	0.0645513	None
H482	Methyl linolenate	301-00-8	Sigma-Aldrich	L2626-100MG	≥99	Other	0	0	1	1	1	0	1	0	0	0	cosmetics	20.0067	-0.143333	2.49019	6	0.693059	20.235	0.085	2.3638	6	0.847095	-0.168333	0.0292204	-0.105833	0.120894	None
H483	1-Docosanol	661-19-8	Sigma-Aldrich	169102	97.5	Other	0	1	0	0	0	1	1	0	0	0	pharmaceutical	20.4633	-0.196667	2.21589	6	0.587998	20.0233	-0.636667	2.4678	6	0.0293436	-0.515	0.110951	-0.54	0.0799797	None
H486	Octyl decyl dimethyl ammonium chloride	32426-11-2	eNovation Chemicals LLC	CNC #465524775/ D381107	95	QAC	0	0	0	1	0	0	1	0	0	0	Industrial	46	21.92	0.00246684	6	8.44461e-39	46	21.92	0.00246684	6	8.44461e-39	19.895	4.36245e-19	19.895	4.36245e-19	Both
H49	Propanedioic acid, 1,3-dimethyl ester	108-59-8	Sigma-Aldrich	136441-250G	98	Other	0	0	1	0	0	0	1	0	0	0	odorant, flavorant, cosmetics	20.5733	-0.341667	2.25695	6	0.776299	20.805	-0.11	2.08594	6	0.950405	-0.465	0.150574	-0.48	0.110404	None
H495	1,2-Hexanediol	6920-22-5	Sigma-Aldrich	213691-10G	98	Other	0	0	1	1	0	1	1	0	0	0	industrial, cleaner	19.9917	-0.333333	2.48803	6	0.184907	19.775	-0.55	2.62758	6	0.0180934	-0.481667	0.148152	-0.575	0.0650188	None
H498	Bis(2-ethylhexyl) tetrabromopthalate (BEH-TEBP)	26040-51-7	Sigma-Aldrich	49234	≥97	Phthalate	1	1	0	0	0	0	0	0	0	0	plasticizer, flame retardant	24.3917	0.361667	0.794358	6	0.547853	24.3667	0.336667	0.796239	6	0.558196	-0.00666667	0.989579	-0.08	0.870831	None
H501	Tris(2,3-dibromopropyl) phosphate (TDBPP)	126-72-7	Sigma-Aldrich	34188	97.9	organophosphate ethers	1	0	1	0	0	0	0	0	0	0	flame retardant	21.8983	-0.106667	1.70494	6	0.920657	22.4083	0.403333	1.42204	6	0.667516	0.51	0.0221802	1.03667	0.00255523	None
H502	Dibutyl phosphite	1809-19-4	Sigma-Aldrich	125938-100ML	96	Other	0	0	0	0	0	0	0	0	0	0	industrial	20.4233	0.428333	2.23301	6	0.0849486	19.8583	-0.136667	2.61929	6	0.877155	-1.845	0.252176	-1.80833	0.263935	None
H507	3,3',5,5-Tetrabromobisphenol A (TBBPA)	79-94-7	Sigma-Aldrich	330396	97	Bisphenol	1	1	0	0	1	0	0	0	0	0	flame retardant	24.4167	1.65167	0.782102	6	0.00411908	28.405	5.64	0.284496	6	0.000329663	16.3867	2.63607e-05	18.89	3.71853e-24	Both
H521	2,2-,4,4-,5-Penta-bromodiphenyl ether BDE NO. 99	60348-60-9	Sigma-Aldrich	42235	≥98	PBDE	1	1	0	0	0	0	0	0	0	0	flame retardant	21.4067	-1.52833	3.38677	6	0.39444	22.5033	-0.431667	1.27882	6	0.116594	-0.421667	0.00238489	-0.673333	1.76195e-05	None
H525	Benzonitrile	100-47-0	Sigma-Aldrich	B8959-100ML	99	Other	0	0	1	0	0	0	1	1	0	0	industrial	19.4683	-0.161667	2.87894	6	0.553108	19.6733	0.0433333	2.70526	6	0.785488	-0.065	0.542036	-0.0816667	0.454682	None
H537	2,2'-Bipyridine	366-18-7	Sigma-Aldrich	D216305-2.5G	≥99	Other	0	0	0	0	0	0	0	0	0	0	Industrial	21.8717	0.0116667	1.51837	6	0.439121	30.815	8.955	0.146152	6	3.49504e-08	-1.145	0.476132	14.165	0.000270611	Both
H548	Tri-ethyl phosphate (TEP)	78-40-0	Sigma-Aldrich	538728	≥99.8	organophosphate ethers	1	1	1	1	0	1	1	0	0	0	industrial, plasticizers	24.1383	0.108333	0.864698	6	0.875765	23.5717	-0.458333	1.06242	6	0.614034	0.0966667	0.909512	0.0933333	0.912445	None
H55	Pirimicarb	23103-98-2	Sigma-Aldrich	45627	98.6	Other	0	0	0	1	0	0	0	0	0	0	pesticide	22.4467	0.0166667	1.34302	6	0.976841	22.6233	0.193333	1.28727	6	0.765898	0.296667	0.311495	0.238333	0.439359	None
H552	Trichloroethylene	79-01-6	Sigma-Aldrich	251402	≥99.5	Other	0	1	1	1	1	1	0	0	0	0	industrial, cleaner	22.3617	0.111667	1.41346	6	0.8954	22.435	0.185	1.39325	6	0.831399	-0.0116667	0.880718	0.253333	0.111256	None
H555	4-Hexylresorcinol	136-77-6	Sigma-Aldrich	209465-25G	98	Other	0	0	0	1	0	1	1	0	0	1	phamaceutical	46	18.695	0.00246684	6	2.57714e-05	44.8083	17.5033	0.00480576	6	3.27946e-05	20.0217	2.26725e-08	20.525	3.97371e-53	Both
H556	Pyrimethanil	53112-28-0	Sigma-Aldrich	31577	99.2	Other	0	0	0	1	0	0	0	0	0	0	pesticide	22.7946	0.6475	1.33236	24	0.265958	25.1187	2.9725	0.856776	24	0.00164877	0.131667	0.557078	0.6	0.0139401	Meiotic
H569	N,N-Diethyl-meta-toluamide (DEET)	134-62-3	Sigma-Aldrich	D100951	97	Other	0	0	1	1	0	1	1	0	0	0	pesticide	23.155	0.895	1.08817	6	0.660006	23.6333	1.37333	0.955116	6	0.54687	-0.168333	0.0245154	2.07167	0.377811	None
H57	Propoxycarbazone sodium	181274-15-7	Sigma-Aldrich	33985	99.1	Other	0	0	0	1	0	0	0	0	0	0	pesticide	23.1233	-0.221667	1.11521	6	0.739085	23.3833	0.0383333	1.05526	6	0.875292	-0.121667	0.773645	-0.138333	0.741663	None
H572	Monobenzyl phthalate (MBzP)	2528-16-7	Sigma-Aldrich	89505	≥98	Phthalate	0	0	0	0	0	0	0	0	0	0	pesiticide	21.7133	-0.221667	1.76171	6	0.820143	22.375	0.44	1.37519	6	0.533009	0.06	0.806374	0.0266667	0.915504	None
H576	Fluroxypyr-meptyl	81406-37-3	Sigma-Aldrich	36780	98.5	Other	0	0	0	1	0	0	0	0	0	0	pesticide	22.24	-0.0183333	1.40281	6	0.966283	22.8583	0.6	1.16883	6	0.0895492	0.025	0.963008	0.111667	0.863861	None
H581	1,2-Dichloroethane	107-06-2	Sigma-Aldrich	02562-1ML	99	Other	0	1	1	1	1	1	0	0	0	0	industrial	21.4833	0.278333	1.73525	6	0.629316	21.43	0.225	1.76536	6	0.704451	-0.318333	0.356777	-0.34	0.282132	None
H582	Methyl dihydrojasmonate	24851-98-7	Sigma-Aldrich	59677-1ML	≥96	Other	0	1	1	0	1	0	1	0	1	0	odorant, cosmetics, food additive	22.43	0.08	1.30809	6	0.989694	22.66	0.31	1.24195	6	0.577192	-0.57	0.0561442	-0.246667	0.38104	None
H587	N, N-Dimethyl-N-benzyl-N-octadecylammonium chloride	7173-51-5	AstaTech, Inc.	CNC #1061546432/ A10881	95	QAC	0	1	1	1	0	1	1	0	0	1	Industrial	43.7	19.7633	0.0109651	9	3.57052e-07	44.7429	20.8829	0.00576921	7	6.5925e-07	19.1	2.57119e-14	19.1	2.57119e-14	Both
H600	Fingolimod (FTY720)	162359-55-9	Sigma-Aldrich	SML0700	≥98	Other	0	0	0	0	0	1	0	0	0	0	pharmaceutical	30.05	7.3225	0.734421	12	0.0274122	46	23.2725	0.00246684	12	3.6509e-47	1.10333	0.0747533	19.64	4.6387e-17	Both
H604	Di-isobutyl phthalate (DIBP) - (1,2-Benzene- dicarboxylic acid, 1,2- bis-(2methylpropyl) ester)	84-69-5	Sigma-Aldrich	152641-100ML	99	Phthalate	0	1	0	0	0	0	0	0	0	0	plasticizer, industrial	20.7033	-0.0116667	2.10078	6	0.729338	21.0533	0.338333	1.91788	6	0.313272	0.02	0.969642	0.0933333	0.569469	None
H627	Methoxyacetic acid	625-45-6	Sigma-Aldrich	194557	98	Other	0	1	1	0	0	0	0	0	0	0	cleaner	21.379	0.252	1.87638	10	0.923043	21.2556	0.255556	1.93798	9	0.929816	-0.09	0.794827	-0.065	0.844833	None
H650	Di-ethylhexyl phthalate (DEHP)	117-81-7	Sigma-Aldrich	36735	≥98	Phthalate	0	1	1	1	0	0	1	0	0	0	plasticizer	22.7443	0.254286	1.27641	7	0.806976	23.3717	0.941667	1.106	6	0.360333	-0.16	0.46599	0.31	0.45383	None
H659	Triclosan	3380-34-5	Sigma-Aldrich	72779	97-103	Bisphenol	0	1	1	1	0	1	1	0	0	1	cleaner, cosmetics	23.8822	1.37111	1.02169	18	0.066067	27.7894	5.27889	0.818197	18	0.0258267	2.66833	0.0248119	20.1	3.81033e-21	Both
H660	1,3-Diphenylguanidine	102-06-07	Sigma-Aldrich	D207756-500G	97	Other	0	0	0	0	0	1	0	0	0	0	Industrial	36.19	14.43	0.034845	6	1.95467e-11	46	24.24	0.00246684	6	7.73965e-14	-1.68167	0.294948	-1.76167	0.275319	Meiotic
H664	Methylene Chloride	75-09-2	Sigma-Aldrich	M1550000		Other	1	1	1	1	1	0	1	0	1	0	industrial, food additive	22.8633	-0.181667	1.15979	6	0.540392	23.1	0.055	1.08941	6	0.850307	-0.0983333	0.876361	0.0483333	0.928256	None
H666	Perfluorooctanesulfonic acid	1763-23-1	Sigma-Aldrich	CNC #326360572. 77283	40% in H20	PFAS	0	0	1	0	0	0	0	0	0	0	industrial	21.96	-0.458333	1.49724	6	0.212167	21.975	-0.443333	1.46712	6	0.0163263	0.153333	0.680557	-0.418333	0.257872	None
H680	Isodecyl diphenyl phosphate (IDDP)	29761-21-5	BOC Sciences	CNC 443633813/ 29761-21-5	75	organophosphate ethers	1	1	0	0	0	0	0	0	0	0	plasticizer, flame retardant,industrial	22.8517	-0.403333	1.19182	6	0.483422	23.09	-0.165	1.11621	6	0.822673	0.1	0.753715	0.651667	0.110415	None
H691	Tri-o-tolyl-phosphate (phosphite) (TOTP)	78-30-8	Sigma-Aldrich	51885	≥97	organophosphate ethers	1	1	0	0	0	0	0	0	0	0	plasticizer, flame retardant	22.3283	0.278333	1.62098	6	0.726643	22.2917	0.241667	1.49955	6	0.688261	0.21	0.497575	0.045	0.85746	None
H693	2,5-Di-tert-butylbenzene-1,4-diol	88-58-4	Sigma-Aldrich	112976-25G	99	Other	0	1	0	0	0	1	1	0	0	0	industrial, surfactant, cleaners, plastiicizers	17.3633	-2.94667	5.02134	6	1.89991e-07	37.025	16.715	0.0353429	6	1.70849e-05	0.0688889	0.817009	13.0367	5.67038e-06	Both
H697	Tris(2-chloroethyl) phosphate (TCEP)	115-96-8	Sigma-Aldrich	96382	98.7	organophosphate ethers	1	1	1	0	0	0	0	0	0	0	industrial	23.945	-9.24282e-18	0.903739	6	0.659466	25.7413	1.67375	0.560493	8	0.00714034	-0.025	0.852629	0.0616667	0.692579	Meiotic
H699	Fenarimol	60168-88-9	Sigma-Aldrich	45484	≥98	Other	0	0	0	1	0	0	0	0	0	0	pesticide	41.651	17.235	0.143174	10	4.81029e-05	43.0014	18.3729	0.00826134	7	5.6249e-06	12.5417	0.00837819	19.245	6.43457e-15	Both
H7	Tri-m-tolyl-phosphate (TMTP)	563-04-2	Sigma-Aldrich	CDS003382	N/A	organophosphate ethers	1	0	0	0	0	0	0	0	0	0	plasticizer, flame retardant, industrial	23.01	0.285	1.3488	24	0.428414	23.9779	1.25458	1.26775	24	0.122751	0.065	0.715566	0.163333	0.31672	None
H700	Dibrom® (NALED, Dimethyl-1,2-dibromo-2,2-dichlorethyl phosphate)	300-76-5	Sigma-Aldrich	45429	96.2	organophosphate ethers	0	0	0	1	0	0	0	0	0	0	pesticide	29.6017	5.70667	0.386364	6	0.0857648	41.58	17.685	0.0145955	6	0.0001898	19.72	1.23621e-17	19.72	1.23621e-17	Both
H722	Propylene glycol	57-55-6	Sigma-Aldrich	PHR1051	N/A	Other	0	1	1	1	1	1	1	0	1	0	solvents, food additives, cosmetics, tobacco/nicotine delivery	23.1295	0.583182	1.3189	22	0.184579	23.0891	0.708696	1.50531	23	0.305272	-0.0133333	0.979064	-0.108333	0.808648	None
H724	1-(Benzyl)quinolinium chloride	15619-48-4	Sigma-Aldrich	S605956	N/A	QAC	0	0	1	0	0	0	0	0	0	0	Industrial	29.5483	5.52333	0.204302	6	1.1809e-05	36.5583	12.5333	0.0737311	6	0.00374036	0.05	0.847252	-0.14	0.347008	Meiotic
H744	D,L-3-hydroxy-3-ethyl-3-phenylpropionamide (HEPP)	54-95-5	Sigma-Aldrich	P6500	≥99	Other	0	0	0	0	0	1	0	0	0	0	pharmaceutical	22.46	-0.21	1.29269	6	0.36243	22.2833	-0.386667	1.35198	6	0.0666492	-0.0383333	0.9204	0.025	0.94386	None
H750	Acifluorfen	50594-66-6	Sigma-Aldrich	34311	≥98	Other	0	0	0	1	0	1	0	0	0	0	pesticide	21.205	-0.215	1.85129	6	0.550692	21.2833	-0.136667	1.80984	6	0.66407	-0.0933333	0.531867	-0.0733333	0.648506	None
H759	Sodium saccharin	128-44-9	Sigma-Aldrich	PHR1348	100	Other	0	1	0	0	1	0	1	0	0	0	food additive	23.6167	-0.353333	0.963337	6	0.365009	23.8383	-0.131667	0.901436	6	0.657942	0.065	0.826957	0.12	0.674223	None
H762	Methyl linoleate	112-63-0	Sigma-Aldrich	L2626-100MG	≥99	Other	0	0	1	1	0	0	1	0	0	0	cosmetics, food additive	22.3157	-4.46571	1.34411	7	0.168224	22.72	-4.06143	1.21653	7	0.250754	-1.53667	0.352476	-1.01	0.533211	None
H763	Phthalic anhydride	85-44-9	Sigma-Aldrich	320064-25G	≥99	Phthalate	0	1	1	0	0	0	0	0	0	0	industrial, plasticizers, tobacco/Nicotine delivery	22.3687	0.45375	1.3338	8	0.0255506	22.87	0.955	1.16476	8	0.000667205	-0.265	0.456912	-0.473333	0.116412	None
H772	Perfluorobutanesulfonic acid (PFBS)	375-73-5	Sigma-Aldrich	562629	96.5-103.5	PFAS	0	1	1	0	0	0	0	0	0	0	industrial	22.93	-0.163333	1.20503	6	0.835967	27.2617	4.16833	0.853994	6	0.322172	0.035	0.94394	0.0233333	0.963869	None
H777	Acetonitrile	75-05-8	Sigma-Aldrich	360457-500ML	≥99.5	Other	0	0	1	0	0	0	0	0	1	0	industrial,cosmetics	20.3867	-0.0733333	2.27159	6	0.857553	20.225	-0.235	2.36226	6	0.533086	0.279167	0.567292	-0.139167	0.0180862	None
H782	Lead Chloride (replaced Lead Acetate)	7758-95-4	Sigma-Aldrich	268690	98	Other	0	1	0	0	0	0	0	0	0	0	industrial	22.5783	-0.0816667	1.2812	6	0.849216	22.6433	-0.0166667	1.304	6	0.976509	-0.295	0.0663038	-0.255	0.0930341	None
H787	Pentaethylene glycol	4792-15-8	Sigma-Aldrich	335754-5G	98	Other	0	0	1	0	0	0	0	0	0	0	industrial	21.4267	0.206667	1.86281	6	0.700323	21.01	-0.21	2.13756	6	0.967808	-1.66167	0.303444	-1.65833	0.304607	None
H795	Perfluorooctylphosphonic acid	252237-40-4	Sigma-Aldrich	CNC #332644444. 737461	95	PFAS	0	0	1	0	0	0	1	0	0	0	industrial	20.7833	-1.25733	2.18223	15	0.0175653	19.3907	-2.64933	3.18153	15	2.67967e-05	0.116667	0.472687	0.12	0.529646	None
H803	Norflurazon	27314-13-2	Sigma-Aldrich	34364	≥98	Other	0	0	0	1	0	1	0	0	0	0	pesticide,pharmaceutical	22.6268	0.394091	1.39808	22	0.357919	23.181	0.936667	1.25478	21	0.0953266	0.146667	0.718034	0.513333	0.235328	None
H813	Glycolic acid	79-14-1	Sigma-Aldrich	124737	99	Other	0	1	1	1	0	1	1	0	0	1	industrial, phamaceutical, cosmetics	22.36	0.146667	1.32597	6	0.534437	22.335	0.12	1.33956	6	0.661597	5.20417e-18	0.998388	0.075	0.841785	None
H819	Gamma-HBCD	134237-52-8	Sigma-Aldrich	73709	≥99	Other	1	1	0	0	0	0	0	0	0	0	flame retardant	21.1567	0.0166667	1.82198	3	0.912696	21.4	0.26	1.71641	3	0.486004	5.17556	0.00817718	6.34444	0.00460631	Mitotic
H823	Decanedioic acid, 1,10-dibutyl ester	109-43-3	Sigma-Aldrich	84840-250ML	≥97	Other	0	1	1	0	1	0	1	0	0	0	plasticizer	29.8317	3.27667	0.711151	6	0.379858	31.9033	5.34833	0.540091	6	0.238457	0.00133333	0.914272	0.03	0.981711	None
H827	Butyl benzyl phthalate (BBP) - 1,2-Benzene- dicarboxylic acid, 1- butyl 2(phenylmethyl) ester	85-68-7	Sigma-Aldrich	442503	98.8	Phthalate	1	1	1	0	0	0	0	0	0	0	plasticizer	21.3442	0.0841667	1.84372	12	0.985326	21.48	0.22	1.71493	12	0.754743	-1.09667	0.174851	-0.828333	0.294004	None
H829	Tri-n-butyl phosphate (TnBP)	126-73-8	Sigma-Aldrich	240494	≥99	organophosphate ethers	1	1	1	0	0	0	0	0	0	0	fkane retardant, plasticizer, industrial	23.565	0.495	1.03455	6	0.551009	24.0833	1.01333	0.906007	6	0.250006	0.0188889	0.95739	6.16667	0.0911485	None
H837	Dicofol	115-32-2	Sigma-Aldrich	36677	99.5	Other	1	0	0	1	0	0	0	0	0	0	pesticide	21.9237	0.23375	1.53814	8	0.952598	22.9563	1.26625	1.34169	8	0.263619	7.6	7.23358e-05	18.47	2.91568e-19	Mitotic
H844	Ethylene glycol butyl ether (EGBE)	111-76-2	Sigma-Aldrich	537551	≥99	Other	0	1	1	1	1	0	1	0	0	0	industrial	24.8183	0.00833333	0.696524	6	0.985892	24.8683	0.0583333	0.696459	6	0.902769	0.00333333	0.994179	-0.025	0.940455	None
H846	Tetrabromophthalic anhydride	632-79-1	Sigma-Aldrich	T5206	98	Other	1	1	0	0	0	0	0	0	0	0	flame retardant, industrial	24.36	0.33	0.783706	6	0.487561	24.3783	0.348333	0.780321	6	0.466531	-0.0266667	0.952772	0.00833333	0.985373	None
H849	Dibutyl phthalate (DBP) (1,2-Benzene- dicarboxylic acid, 1,2- dibutyl ester)	84-74-2	Sigma-Aldrich	524980-25ML	99	Phthalate	0	1	1	1	0	0	1	0	0	0	plasticizer, industrial	21.9767	0.846667	1.48887	6	0.0191759	21.07	-0.06	1.92165	6	0.775921	-0.25625	0.434389	-0.24	0.583883	None
H85	Perfluoro-n-pentanoic acid	2706-90-3	Sigma-Aldrich	396575	97	PFAS	0	0	1	0	0	0	0	0	0	0	industrial	22.1917	-0.228333	1.38763	6	0.264091	22.2633	-0.153333	1.35598	6	0.218414	0.00666667	0.967856	0.075	0.595413	None
H858	Tricresyl phosphate	1330-78-5	TCI America, Inc	CNC# 310394486/ P0273	≥99	Other	1	1	1	1	0	0	0	0	0	0	plasticizer, flame retardant, industrial	23.6367	-0.543333	0.958111	6	0.214119	24.05	-0.13	0.858006	6	0.763616	0.0766667	0.897816	0.155	0.778583	None
H864	Alpha-HBCD	134237-50-6	Sigma-Aldrich	30373	≥98	Other	1	1	0	0	0	0	0	0	0	0	flame retardant	23.885	2.10167	2.63941	6	0.627201	19.0817	-2.70167	3.54421	6	0.0254151	11.3422	1.40679e-05	16.5233	2.87856e-06	Mitotic
H865	Dicyclohexyl phthalate	84-61-7	Sigma-Aldrich	36908-250MG	99.9	Phthalate	0	1	0	0	0	0	0	0	0	0	plasticizer	19.98	-0.345	2.49792	6	0.186102	20.3617	0.0366667	2.26718	6	0.905894	0.72	0.597372	-0.203333	0.567597	None
H866	2,4-Dinitrophenol	51-28-5	Sigma-Aldrich	34334	99.9	Other	0	0	0	1	0	1	0	0	0	0	industrial, pesticde	21.7833	-0.466667	1.65451	6	0.584415	22.25	9.25525e-18	1.4262	6	0.998254	-0.0883333	0.227501	0.0483333	0.500067	None
H876	Isoxaben	82558-50-7	Sigma-Aldrich	36138	97.4	Other	0	0	0	1	0	0	0	0	0	0	pesticide	23.5433	0.393333	0.987397	6	0.38474	23.6317	0.481667	0.967892	6	0.312242	0.236667	0.226671	1.74167	0.00256033	Mitotic
H877	Hexabromocyclododecane (HBCD); Cyclic Aliphatic Bromide Cluster	3194-55-6	Sigma-Aldrich	144762	95	Other	1	1	0	0	0	0	0	0	0	0	flame retardant	23.7518	0.507273	0.921708	11	0.0817318	23.5	0.185	1.03351	12	0.642345	1.22	0.0382429	1.38583	0.0377642	None
H879	o-Dichlorobenzene	95-50-1	Sigma-Aldrich	240664-100ML	99	Other	0	1	1	1	0	1	0	0	0	0	industrial, pesticide	20.1067	-0.218333	2.40707	6	0.311961	20.0917	-0.233333	2.41979	6	0.314636	-0.59	0.053658	-0.448333	0.152066	None
H88	Dicamba	1918-00-9	Sigma-Aldrich	45430	98.9	Other	0	0	0	1	0	0	0	0	0	0	pesticide	23.1567	0.0416667	1.09391	6	0.925212	22.765	-0.35	1.20196	6	0.368432	0.135	0.795839	0.235	0.608459	None
H880	Beta-HBCD	134237-51-7	Sigma-Aldrich	1986	≥97	Other	1	1	0	0	0	0	0	0	0	0	flame retardant	21.2575	-1.0475	1.90113	12	0.0427909	21.8367	-0.468333	1.66817	12	0.355277	19.135	4.40528e-09	20.6883	3.1834e-06	Mitotic
H884	1-Dodecyl-2-pyrrolidinone	2687-96-9	Sigma-Aldrich	335673-250ML	99	Other	0	1	1	1	0	0	1	0	0	0	flame retardant	24.1967	3.06667	0.885355	6	0.00474803	22.4367	1.30667	1.304	6	0.000196268	-0.668333	0.0311411	0.035	0.901998	Meiotic
H890	alpha-Cypermethrin	67375-30-8	Sigma-Aldrich	45806	98.9	Other	0	0	0	1	0	0	0	0	0	0	pesticide	21.1333	-0.00666667	1.84143	3	0.994131	20.9	-0.24	1.95345	3	0.375176	-0.23	0.294596	-0.133333	0.633519	None
H892	Perchloroethylene	127-18-4	Sigma-Aldrich	371696	≥99	Other	1	1	1	1	0	0	0	0	0	0	industrial	23.7883	0.565	0.93287	6	0.303222	23.6183	0.395	0.989042	6	0.523188	-0.103333	0.767893	0.005	0.988939	None
H896	4-tert-Butylbenzaldehyde	939-97-9	Sigma-Aldrich	384038-5ML	97	Other	0	0	0	0	0	0	1	0	0	0	odarant	19.5633	0.0833333	2.78208	3	0.610431	19.6	0.12	2.75234	3	0.242619	0.0833333	0.737684	0.761111	0.00413223	None
H904	Diphenylamine	122-39-4	Sigma-Aldrich	45456-250MG	100	Other	0	1	1	1	0	1	0	0	0	0	pesticide, industrial	21.51	-0.2	1.81011	6	0.819694	22.4	0.69	1.4532	6	0.469765	-1.35333	0.413755	-0.87	0.584859	None
H905	Benzothiazole	95-16-9	Sigma-Aldrich	61427-100MG	≥97	Other	0	1	1	0	1	1	1	1	0	0	food additive, industrial	20.6117	0.151667	2.11454	6	0.61722	20.71	0.25	2.06094	6	0.422098	-0.04	0.597841	0.0233333	0.977344	None
H910	Dimethyldiallylammonium chloride	7398-69-8	Sigma-Aldrich	32598	≥97	Other	0	0	1	0	0	0	0	0	0	0	industrial	23.1017	0.166667	1.09147	6	0.539833	22.7617	-0.173333	1.20321	6	0.6029	-0.29	0.0367624	-0.206667	0.0990706	None
H920	Quinclorac	84087-01-4	Sigma-Aldrich	36521	≥98	Other	0	0	0	1	0	0	0	0	0	0	pesticide	22.7383	-2.31417	1.26048	12	0.0768132	23.0875	-1.965	1.1594	12	0.136649	0.0333333	0.903169	-0.08	0.734894	None
H921	Triisopropyl phosphate (TIDPP)	513-02-0	Sigma-Aldrich	554669	95	organophosphate ethers	1	0	0	0	0	0	0	0	0	0	industrial	24.5067	0.581667	0.753504	6	0.06529	24.1883	0.263333	0.822958	6	0.424706	-0.06	0.846636	-0.0333333	0.907113	None
H923	Spiroxamine	118134-30-8	Sigma-Aldrich	46443	≥98	Other	0	0	0	1	0	1	0	0	0	0	pesticide	33.2433	10.7233	0.0732547	3	1.27203e-26	36.2133	13.6933	0.0343897	3	0.000836414	4.60667	0.00243231	19.64	4.6387e-17	Both
H941	Pentyl 2-hydroxybenzoate (Amyl salicylate,analytical standard)	2050-08-0	Sigma-Aldrich	44041-250MG	≥98	Other	0	1	0	0	1	0	1	0	0	0	odarant, food additive	21.2733	0.00833333	1.97073	6	0.865996	21.1767	-0.0883333	2.04178	6	0.942192	0.00666667	0.977599	-0.326667	0.303692	None
H942	p-Dichlorobenzene	106-46-7	Sigma-Aldrich	35775-1G	≥98	Other	0	1	1	1	0	0	0	0	0	0	pesticide, VOC	22.5578	1.23778	1.40853	9	0.0588236	22.6867	1.36667	1.37887	9	0.057193	-0.12	0.634112	-0.352222	0.17899	None
H944	2-[4-(Dibutylamino)-2-hydroxybenzoyl]benzoic acid	54574-82-2	Sigma-Aldrich	402400-50G	99	Other	0	0	0	0	0	0	0	0	0	0	industrial	21.5633	0.0533333	1.70567	6	0.929729	21.5417	0.0316667	1.74032	6	0.964306	0.351667	0.146515	1.01	0.0801535	None
H945	Dichlorvos	62-73-7	Sigma-Aldrich	45441	99.8	Other	0	0	0	1	0	0	0	0	0	0	pesticide	26.9514	4.68571	0.402834	14	1.37678e-13	28.3893	6.12357	0.274857	14	6.26578e-17	0.116667	0.150929	0.186667	0.026891	Meiotic
H946	Cadmium chloride	10108-64-2	Sigma-Aldrich	202908	99.99	Other	0	1	0	1	0	0	0	0	0	0	Industrial	46	23.33	0.00246684	6	1.06544e-60	46	21.8	0.00246684	3	1.06544e-60	19.8433	8.06557e-28	19.8433	8.06557e-28	Both
H947	Bendiocarb	22781-23-3	Sigma-Aldrich	45336	99.9	Other	0	0	0	1	0	0	0	0	0	0	pesticide	21.165	-1.415	1.87478	6	0.027686	20.7483	-1.83167	2.20535	6	0.0488646	0.193333	0.416258	2.125	4.62733e-10	Mitotic
H951	Tris(2-butoxyethyl) phosphate (TBOEP)	78-51-3	Sigma-Aldrich	130591	94	organophosphate ethers	1	1	1	0	0	0	0	0	0	0	plasticizer, flame retardant	25.3817	0.846667	0.607871	6	0.00359123	28.7817	4.24667	0.246293	6	1.10126e-06	0.12	0.798424	0.46	0.317993	Meiotic
H953	Perfluorononanoic acid	375-95-1	Sigma-Aldrich	394459-5G	97	PFAS	0	1	1	0	0	0	0	0	0	0	industrial	22.1253	-0.0253333	1.58379	15	0.993894	22.656	0.504667	1.4242	15	0.424811	0.0566667	0.753426	0.0516667	0.767695	None
H959	D-Gluconic acid, .delta.-lactone	90-80-2	Sigma-Aldrich	76139-100MG	≥98	Other	0	0	0	0	1	1	1	0	0	0	food additive, cosmetics	19.94	0.05	2.53217	6	0.837333	19.765	-0.125	2.66223	6	0.678244	-0.19	0.477391	-0.297778	0.29818	None
H962	Benzoic acid	65-85-0	Sigma-Aldrich	47849	99.9	Other	0	1	1	1	1	1	1	1	1	0	pharmaceutical, food additive	21.115	0.4	1.90952	6	0.320649	20.8633	0.148333	1.98349	6	0.403121	0.0133333	0.874038	0.0366667	0.884239	None
H973	Carbon Tetrachloride	56-23-5	Sigma-Aldrich	289116	≥99.5	Other	1	1	1	1	0	0	0	0	0	0	industrial	23.282	0.25	1.05332	5	0.904218	23.4717	0.246667	1.02314	6	0.670999	0.0466667	0.886166	0.891667	0.333203	None
H98	Tris(1,3-dichloro-2-propyl) phosphate (TDCIPP)	13674-87-8	Sigma-Aldrich	32951	95.6	organophosphate ethers	1	1	0	0	0	0	0	0	0	0	flame retardant	24.4867	0.971667	0.778576	6	0.0264271	28.2017	4.68667	0.303986	6	0.000520465	0.441667	0.0225559	1.97667	1.84427e-10	Both
H987	(1-Hydroxycyclohexyl)(phenyl)methanone	947-19-3	Sigma-Aldrich	405612-50G	99	Other	0	1	0	0	0	0	1	0	0	0	pesticide	20.695	0.7	2.08021	6	0.0242762	21.755	1.76	1.56621	6	6.00439e-05	-1.37	0.394611	0.416667	0.817892	Meiotic
H991	2,4-Dichlorophenoxyacetic acid	94-75-7	Sigma-Aldrich	31518-250MG	99.9	Other	0	0	0	1	0	0	0	0	0	0	pesticide	19.435	-0.195	2.89109	6	0.360878	19.16	-0.47	3.11464	6	0.0683843	-0.175	0.0219925	1.16778	0.351031	None
H999	Perfluoroheptanoic acid	375-85-9	Sigma-Aldrich	342041	≥97	PFAS	0	0	1	0	0	0	0	0	0	0	industrial	22.2991	-0.05	1.42721	11	0.753532	22.9417	0.536667	1.29605	12	0.475523	0.0683333	0.231935	0.13	0.0287792	None
